# The Fitness Cost of Therapeutic Resistance in Cancer: A Systematic Review

**DOI:** 10.64898/2025.12.29.696883

**Authors:** Bailey Kane, Lauren Mestas, Madds Garza, Tiara Soesilo, Meghan Hufford, Harley Richker, Carlo Maley

**Affiliations:** Arizona Cancer Evolution Center, Arizona State University, Tempe, Arizona, USA 85287-5301; Biodesign Center for Biocomputing, Security and Society, Arizona State University, Tempe, Arizona 85287; School of Life Sciences, Arizona State University, Tempe, Arizona, USA 85281; School of Molecular Sciences, Arizona State University, Tempe, Arizona, USA 85281; Center for Evolution and Medicine, Arizona State University, Tempe, Arizona, 85281

## Abstract

Emergence of therapeutic resistance is a critical clinical challenge in cancer treatment, contributing to treatment failure, disease relapse, and patient mortality. Prior to treatment initiation, therapy-resistant clones typically make up such a small proportion of the neoplasm that they can be hard to detect and only expand under the selective pressure of therapy. This suggests that resistant clones incur a fitness cost for resistance to therapy. Whether therapeutic resistance incurs a fitness cost has important clinical implications, including the potential to leverage competition with sensitive cells to prevent the expansion of the resistant population. However, the fitness compromises associated with treatment resistance in cancer are not well-understood at present. We conducted a systematic review for peer-reviewed papers that fulfilled the following selection criteria: (i) experiments depict direct competition, (ii) between therapy-resistant and therapy-sensitive clones, (iii) in an untreated environment. We found 49 experiments that matched those criteria, of which approximately two-thirds found a fitness cost to resistance in a competitive environment. Of all pooled features, we found that the resistance characteristic was most significantly associated with whether resistant clones exhibited a fitness advantage in competition (p=0.0154). Further, we identify complex ecological interactions that may influence the behavior of the cancer cell population in the untreated environment. Predicting which resistance characteristics can be exploited therapeutically and identifying potential methods of modulating the costliness of the resistant phenotype may be critical to future improvements in cancer therapy.

**Lay Summary:** When cancer cells evolve to no longer respond to a cancer therapy, do they pay a cost for that invulnerability? We reviewed experiments where cancer cells resistant to a therapy were pitted against cancer cells that were still sensitive to the therapy. Approximately ⅔ of the experiments showed that the sensitive cells could out-compete the resistant cells, implying that the latter were paying some cost for their ability to resist the therapy.
