## Supplementary material for "The Fitness Cost of Therapeutic Resistance in Cancer: A Systematic Review": Table of Reviewed Studies (.tsv)

Title	Exp. #	Conclusion	Modality	Experimental model type	Summary	Measure of fitness	Fitness data collected by	Resource limited?	Cancer model	Cancer Type (ACS Class)	Resistant population derived?	Sensitive line	Resistant line	Admixture ratio (Sens:Res)	Quantitative measure of resistance	Fold-change IC50 of resistant cells	Resistance mechanism category	Specific resistance mechanism	Implicated pathway	Other resistance characteristics described	Resistance induction method	Treatment category	Class of drug	Trx name	Includes monoculture?	Monoculture Conclusion	Monoculture Summary	Retrieved by	Notes
IKZF1/3 and CRL4CRBN E3 ubiquitin ligase mutations and resistance to immunomodulatory drugs in multiple myeloma (Barrio et al., 2020)	1	Resistance is costly	in vitro	2D co-culture	CUL4B KO conferred lenalidomide resistance to multiple myeloma cells, but a growth penalty in co-culture against parental cells	Population growth rate	Absolute number of cells by flow cytometry	FALSE	Human multiple myeloma	Blood and Lymph	TRUE	L363 CUL4B WT	L363 CUL4B KO	1:1	Clonal fraction under 2.5uM lenalidomide	NA	Target modification	CUL4B KO	Ubiquitination and degradation	NA	Engineered cell line	Immunomodulatory agent	Cereblon E3 ligase modulator	lenalidomide	FALSE	NA	NA	First Draft
IKZF1/3 and CRL4CRBN E3 ubiquitin ligase mutations and resistance to immunomodulatory drugs in multiple myeloma (Barrio et al., 2020)	2	Resistance does not confer a significant fitness difference	in vitro	2D co-culture	IKZF1 A152T confers lenalidomide resistance to mulitple myeloma cells without significant fitness consequences in competition	Population growth rate	Absolute number of cells by flow cytometry	FALSE	Human multiple myeloma	Blood and Lymph	TRUE	L363 IKZF1 WT	L393 IKZF1 A152T	9:1	% Viability under 10uM lenalidomide	NA	Target modification	IKZF1 A12T	Ubiquitination and degradation	NA	Engineered cell line	Immunomodulatory agent	Cereblon E3 ligase modulator	lenalidomide	FALSE	NA	NA	First Draft
Clonal competition assays identify fitness signatures in cancer progression and resistance in multiple myeloma (Haertle et al., 2024)	1	Resistance is costly	in vitro	2D co-culture	PSMB5 A20T conferred bortezomib resistance to multiple myeloma cells, but a growth penalty in co-culture against parental cells	Population growth rate	Absolute number of cells by flow cytometry	FALSE	Human multiple myeloma	Blood and Lymph	TRUE	L363 PSMB5 WT	L363 PSMB5 A20T	11:9	RETRIEVAL ISSUE	NA	Target modification	PSMB5 A20T	Ubiquitination and degradation	NA	Engineered cell line	Targeted therapy	Proteasome inhibitor	bortezomib	FALSE	NA	NA	First Draft	PSMB5 A20T affects binding site of BOR
Adaptive therapy exploits fitness deficits in chemotherapy-resistant ovarian cancer to achieve long-term tumor control (Hockings et al., 2025)	1	Resistance confers benefit	in vitro	2D co-culture	Co-culture in high-resource conditions allowed for outcompetition of sensitive clones by cisplatin-resistant clones. Resistance induced in-vitro.	Population growth rate	Absolute number of cells by flow cytometry	FALSE	Human high-grade serious ovarian cancer	Reproductive	TRUE	OVCAR4	Ov4Cis	19:1, 17:3, 3:1, 1:1, 1:3, 3:17, 1:19	Mean IC50 cisplatin	10	NA	NA	NA	ECM Remodeling gene expression changes	Escalating dose In-vitro	Chemotherapy	Platinating agent	cisplatin	TRUE	Resistance confers no significant intrinsic fitness difference	Both cell lines displayed exponential growth in ad libitum conditions	First Draft	NOT secreted factors, see conditioned media experiments
Adaptive therapy exploits fitness deficits in chemotherapy-resistant ovarian cancer to achieve long-term tumor control (Hockings et al., 2025)	2	Resistance is costly	in vitro	2D co-culture	In resource-limited conditions, co-culture resulted in outcompetition of cisplatin-resistant clones by sensitive clones. Greater rates of apoptosis and cell cycle arrest in resistant pop in coculture compared to monoculture. Resistance induced in-vitro.	Population growth rate	Absolute number of cells by flow cytometry	TRUE	Human high-grade serious ovarian cancer	Reproductive	TRUE	OVCAR4	Ov4Cis	17:3, 1:1, 3:17	Mean IC50 cisplatin	10	NA	NA	NA	ECM Remodeling gene expression changes	Escalating dose In-vitro	Chemotherapy	Platinating agent	cisplatin	TRUE	Resistance confers no significant intrinsic fitness difference	Both cell lines displayed reduced, but similar to one another, growth rates in limited-resource conditions	First Draft	NOT secreted factors, see conditioned media experiments
Adaptive therapy exploits fitness deficits in chemotherapy-resistant ovarian cancer to achieve long-term tumor control (Hockings et al., 2025)	3	Resistance is costly	in vitro	2D co-culture	In resource-limited conditions, co-culture resulted in outcompetition of carboplatin-resistant clones by sensitive clones. Resistance induced in-vitro.	Population growth rate	Absolute number of cells by flow cytometry	TRUE	Human high-grade serious ovarian cancer	Reproductive	TRUE	OVCAR4	Ov4Carbo	17:3, 1:1, 3:17	Mean IC50 carboplatin	10	NA	NA	NA	ECM Remodeling gene expression changes	Escalating dose In-vitro	Chemotherapy	Platinating agent	carboplatin	TRUE	Resistance confers no significant intrinsic fitness difference	mean subcutaneous tumor growth was comparable in OVCAR4 and Ov4Carbo cells although growth was variable between individual tumors	First Draft	This link may have info on mech of res. https://www.sciencedirect.com/science/article/pii/S009082582200511X
Adaptive therapy exploits fitness deficits in chemotherapy-resistant ovarian cancer to achieve long-term tumor control (Hockings et al., 2025)	4	Resistance is costly	in vitro	2D co-culture	In resource-limited conditions, co-culture resulted in outcompetition of carboplatin-resistant clones by sensitive clones. Resistance induced in-vivo.	Population growth rate	Absolute number of cells by flow cytometry	TRUE	Human high-grade serious ovarian cancer	Reproductive	TRUE	OVCAR4	IVR01	17:3, 1:1, 3:17	Mean IC50 carboplatin	10	NA	NA	NA	ECM Remodeling gene expression changes	Constant dosing In-vivo	Chemotherapy	Platinating agent	carboplatin	FALSE	NA	NA	First Draft	This link may have info on mech of res. https://www.sciencedirect.com/science/article/pii/S009082582200511X
Adaptive therapy exploits fitness deficits in chemotherapy-resistant ovarian cancer to achieve long-term tumor control (Hockings et al., 2025)	5	Resistance does not confer a significant fitness difference	in vitro	2D co-culture	In resource-limited conditions, co-culture resulted in outcompetition of whichever clone was present in the lesser proportion. Resistance induced in-vitro.	Population growth rate	Absolute number of cells by flow cytometry	TRUE	Human high-grade serious ovarian cancer	Reproductive	TRUE	Cov318	Cov-Cis	17:3, 1:1, 3:17	Mean IC50 cisplatin	4.5	NA	NA	NA	ECM Remodeling gene expression changes	Escalating dose In-vitro	Chemotherapy	Platinating agent	cisplatin	FALSE	NA	NA	First Draft	This link may have info on mech of res. https://www.sciencedirect.com/science/article/pii/S009082582200511X
Adaptive therapy exploits fitness deficits in chemotherapy-resistant ovarian cancer to achieve long-term tumor control (Hockings et al., 2025)	6	Resistance is costly	in vivo	Orthotopic mouse model	When mixed cultures of cisplatin-sensitive and -resistant clones were injected into mice, the proportion of resistant cells was decreased at 12 weeks. Regions of tumor derived from resistant cells had high Cas3 cleavage.	Population growth rate, Cellular proliferation rate, Cellular death rate	Amount of tag DNA by qPCR and approximate clonal contribution by IHC and pixel quantification	NA	Human high-grade serious ovarian cancer	Reproductive	TRUE	OVCAR4-GFP	Ov4Cis-RFP	4:1, 1:1, 1:9	Mean IC50 cisplatin	10	NA	NA	NA	ECM Remodeling gene expression changes	Escalating dose In-vitro	Chemotherapy	Platinating agent	cisplatin	FALSE	NA	NA	First Draft	GFP- islands were mostly found in resource-dense locations
Evolution of Relapse-Proficient Subclones Constrained by Collateral Sensitivity to Oncogene Overdose in Wnt-Driven Mammary Cancer (Keller and Gunther, 2019)	1	Resistance is costly	in vivo	Orthotopic mouse model	Oncogene-addicted resistant lines cells were outcompeted by sensitive cells when targeted therapy was withheld in a Wnt-driven model of mouse mammary carcinoma	Population growth rate	Approximate clonal contribution by MRS-informed tumor segmentation	NA	Mouse mammary carcinoma	Breast	TRUE	P (iWnt/ApcMin parental mammary tumor)	R2 (iWnt/ApcMin mammary tumor relapse)	NA	NA	NA	Compensatory pathways	APCmmcr 1568*/1522*, APCmmcr 1568+T, APCmmcr 1522 A>T	Wnt/b-Catenin	NA	Engineered mouse model-derived	Targeted therapy	NA	NA	TRUE	Resistance confers no significant intrinsic fitness difference	Homotypic injection of R2+R1 lines results in no significant selection on a line.	PubMed	Figure 6 depicts experiment. Resistance mechanism is Wnt addiction
JAK2 inhibition mediates clonal selection of RAS pathway mutations in myeloproliferative neoplasms (Maslah et al., 2025)	1	Resistance is costly	in vitro	2D co-culture	Nras-mutant, ruxolitinib-resistant mouse bone marrow cells were outcompeted by sensitive cells in drug-free vehicle (DMSO) conditions	Population growth rate	Absolute number of cells by flow cytometry	FALSE	Mouse myeloproliferative neoplasm	Blood and Lymph	TRUE	NRAS WT Lin- bone marrow cells	NRAS G12D Lin- bone marrow cells	1:1, 4:1	Colony number under 1uM ruxolitinib	NA	Compensatory pathways	NRAS G12D	RAS/MAPK	NA	Engineered mouse model-derived	Immunomodulatory agent	Kinase inhibitor	ruxolitinib	FALSE	NA	NA	Scopus	Figure 4A depicts experiment. JAK WT
JAK2 inhibition mediates clonal selection of RAS pathway mutations in myeloproliferative neoplasms (Maslah et al., 2025)	2	Resistance is costly	in vivo	Orthotopic mouse model	Nras-mutant, ruxolitinib-resistant mouse bone marrow cells were outcompeted by empty casette, WT sensitive cells in drug-free vehicle (DMSO) conditions	Population growth rate	Absolute number of cells by flow cytometry	NA	Mouse myeloproliferative neoplasm	Blood and Lymph	TRUE	NRAS WT Lin- bone marrow cells	NRAS G12D Lin- bone marrow cells	9:1	Colony number under 1uM ruxolitinib	NA	Compensatory pathways	NRAS G12D	RAS/MAPK	NA	Engineered mouse model-derived	Immunomodulatory agent	Kinase inhibitor	ruxolitinib	FALSE	NA	NA	Scopus	Figure 4B-D depicts experiment. JAK WT and JAK mutant background
JAK2 inhibition mediates clonal selection of RAS pathway mutations in myeloproliferative neoplasms (Maslah et al., 2025)	3	Resistance is costly	in vitro	2D co-culture	Nras-mutant, ruxolitinib-resistant human bone marrow cells were outcompeted by sensitive cells in drug-free vehicle (DMSO) conditions	Population growth rate	Absolute number of cells by flow cytometry	FALSE	Human myeloproliferative neoplasm	Blood and Lymph	TRUE	HEL NRAS WT	HEL NRAS Q61K	4:1	Colony number under 1uM ruxolitinib	NA	Compensatory pathways	NRAS Q61K	RAS/MAPK	NA	Engineered cell line	Immunomodulatory agent	Kinase inhibitor	ruxolitinib	FALSE	NA	NA	Scopus	Figure 4K depicts experiment. JAK WT and JAK mutant background
JAK2 inhibition mediates clonal selection of RAS pathway mutations in myeloproliferative neoplasms (Maslah et al., 2025)	4	Resistance is costly	in vitro	2D co-culture	Nras-mutant, ruxolitinib-resistant human bone marrow cells were outcompeted by sensitive cells in drug-free vehicle (DMSO) conditions	Population growth rate	Absolute number of cells by flow cytometry	FALSE	Human myeloproliferative neoplasm	Blood and Lymph	TRUE	UKE-1 NRAS WT	UKE-1 NRAS Q61K	4:1	Colony number under 1uM ruxolitinib	NA	Compensatory pathways	NRAS Q61K	RAS/MAPK	NA	Engineered cell line	Immunomodulatory agent	Kinase inhibitor	ruxolitinib	FALSE	NA	NA	Scopus	Figure 4K depicts experiment. JAK WT and JAK mutant background
JAK2 inhibition mediates clonal selection of RAS pathway mutations in myeloproliferative neoplasms (Maslah et al., 2025)	5	Resistance is costly	in vitro	2D co-culture	Nras-mutant, ruxolitinib-resistant human bone marrow cells were outcompeted by sensitive cells in drug-free vehicle (DMSO) conditions	Population growth rate	Absolute number of cells by flow cytometry	FALSE	Humanized mouse pro-b cell	Blood and Lymph	TRUE	Ba/F3 NRAS WT	Ba/F3 NRAS Q61K	4:1	Colony number under 1uM ruxolitinib	NA	Compensatory pathways	NRAS Q61K	RAS/MAPK	NA	Engineered cell line	Immunomodulatory agent	Kinase inhibitor	ruxolitinib	FALSE	NA	NA	Scopus	Figure 4M depicts experiment. CALR WT and CALR mutant background
BNIP3-mediated mitophagy boosts the competitive growth of Lenvatinib-resistant cells via energy metabolism reprogramming in HCC (Wang et al., 2024)	1	Resistance confers benefit	in vitro	2D co-culture	Overexpression of RPTKs and glycolytic enhancement conferred both lenvatinib resistance and a growth advantage in vitro.	Population growth rate	Absolute number of cells by flow cytometry and high-content imaging	FALSE	Human hepatocellular carcinoma	Gastrointestinal	TRUE	CCHuh7m	CCHuh7R	1:1	Mean IC50 lenvatinib	11.86	Target modulation	RPTK hi	STAT3-ABCB1	Glycolytic metabolism, enhanced mitophagy	Escalating dose In-vitro	Targeted therapy	Kinase inhibitor	lenvatinib	TRUE	Resistance is intrinsically beneficial	Sensitive Huh7 lines had decreased growth in competitive co-culture compared to noncompetitive mono- or co-culture. Further, sensitive cells from competitive co-culture assays retained a growth disadvantage even in monoculture, though sensitive cells from noncompetitive cultures retained baseline proliferation rates. Monoculture of resistant line demonstrated increased proliferation rate compared…	Scopus	Figure 1 depicts experiment.
BNIP3-mediated mitophagy boosts the competitive growth of Lenvatinib-resistant cells via energy metabolism reprogramming in HCC (Wang et al., 2024)	2	Resistance confers benefit	in vivo	Orthotopic mouse model	RPTK-overexpressing lines with glycolytic enhancement conferred lenvatinib resistance and a competitive growth advantage in vivo	Population growth rate	Number of cells by tumor volume, approximate clonal contribution by fluorescence imaging and H&E stain, and absolute number of cells by flow cytometry and high-content imaging	NA	Human hepatocellular carcinoma	Gastrointestinal	TRUE	CCHuh7m	CCHuh7R	1:1	Mean IC50 lenvatinib	11.86	Target modulation	RPTK hi	STAT3-ABCB1	Glycolytic metabolism, enhanced mitophagy	Escalating dose In-vitro	Targeted therapy	Kinase inhibitor	lenvatinib	TRUE	Resistance is intrinsically costly	Huh7R cells alone yielded smaller tumors by volume.	Scopus	Figure 1 depicts experiment.
BNIP3-mediated mitophagy boosts the competitive growth of Lenvatinib-resistant cells via energy metabolism reprogramming in HCC (Wang et al., 2024)	3	Resistance confers benefit	in vitro	2D co-culture	Overexpression of RPTKs and glycolytic enhancement conferred both lenvatinib resistance and a growth advantage in vitro	Population growth rate	Absolute number of cells by flow cytometry and high-content imaging	FALSE	Human hepatocellular carcinoma	Gastrointestinal	TRUE	CCPLC-PRF-5m	CCPLC-PRF-5R	1:1	Mean IC50 lenvatinib	4.42	Target modulation	RPTK hi	STAT3-ABCB1	Glycolytic metabolism, enhanced mitophagy	Escalating dose In-vitro	Targeted therapy	Kinase inhibitor	lenvatinib	TRUE	Resistance confers no significant intrinsic fitness difference	mCherry-tagged sensitive HCC cell lines had decreased growth in competitive co-culture compared to noncompetitive monoculture	Scopus	Supplemental Figure 1 depicts experiment.
BNIP3-mediated mitophagy boosts the competitive growth of Lenvatinib-resistant cells via energy metabolism reprogramming in HCC (Wang et al., 2024)	4	Resistance confers benefit	in vivo	Orthotopic mouse model	RPTK-overexpressing lines with glycolytic enhancement conferred lenvatinib resistance and a competitive growth advantage in vivo	Population growth rate	Number of cells by tumor volume, approximate clonal contribution by fluorescence imaging and H&E stain, and absolute number of cells by flow cytometry and high-content imaging	NA	Human hepatocellular carcinoma	Gastrointestinal	TRUE	CCPLC-PRF-5m	CCPLC-PRF-5R	1:1	Mean IC50 lenvatinib	4.42	Target modulation	RPTK hi	STAT3-ABCB1	Glycolytic metabolism, enhanced mitophagy	Escalating dose In-vitro	Targeted therapy	Kinase inhibitor	lenvatinib	TRUE	Resistance is intrinsically costly	PLC-PRF-5R cells alone yielded smaller tumors by volume.	Scopus	Supplemental Figure 1 depicts experiment.
Cell facilitation promotes growth and survival under drug pressure in breast cancer (Emond et al., 2023)	1	Resistance is costly	in vitro	3D co-culture spheroids	Growth rate of ribociclib-resistant CAMA-1 clones is reduced in co-culture while sensitive clones see a growth advantage due to increased estradiol production by resistant clones.	Population growth rate	Approximate clonal contribution by fluorescence imaging	FALSE	Human ER+ breast cancer	Breast	TRUE	CAMA-1 ribociclib-sensitive	CAMA-1 ribociclib-resistant	1:1	Growth rate fold reduction under 400nM ribociclib relative to untreated conditions	NA	Compensatory pathways	Estradiol production hi	Estrogen signaling	NA	Escalating dose In-vitro	Targeted therapy	Cell cycle inhibitor	ribociclib	TRUE	Resistance confers no significant intrinsic fitness difference	Sensitive cells in monoculture had a slower growth rate than when co-cultured, suggesting a winner/loser dynamic. Resistant cells in monoculture have a similar growth rate to sensitive cells.	First Draft	Figure 1 depicts experiment.
Cell facilitation promotes growth and survival under drug pressure in breast cancer (Emond et al., 2023)	2	Resistance is costly	in vitro	3D co-culture spheroids	Growth rate of ribociclib-resistant LY2 clones is reduced in co-culture while sensitive clones see a growth advantage.	Population growth rate	Approximate clonal contribution by fluorescence imaging	FALSE	Human ER+ breast cancer	Breast	TRUE	LY2 ribociclib-sensitive	LY2 ribociclib-resistant	4:1	Growth rate under 400nM ribociclib relative to untreated conditions	NA	Compensatory pathways	Estradiol production hi	Estrogen signaling	NA	Escalating dose In-vitro	Targeted therapy	Cell cycle inhibitor	ribociclib	TRUE	Resistance confers no significant intrinsic fitness difference	Both cell lines had similar growth rates in absence of therapy.	First Draft	Supplemental Figure 1 depicts experiment. Has some great info in supp. about competition models
Cell facilitation promotes growth and survival under drug pressure in breast cancer (Emond et al., 2023)	3	Resistance confers benefit	in vitro	3D co-culture spheroids	Growth rate of ribociclib-resistant MCF7 clones is increased in co-culture while sensitive clones see a growth disadvantage.	Population growth rate	Approximate clonal contribution by fluorescence imaging	FALSE	Human ER+ breast cancer	Breast	TRUE	MCF7 ribociclib-sensitive	MCF7 ribociclib-resistant	9:1	EC50 ribociclib	2.77	Compensatory pathways	Estradiol production hi	Estrogen signaling	NA	Escalating dose In-vitro	Targeted therapy	Cell cycle inhibitor	ribociclib	TRUE	Resistance is intrinsically beneficial	Resistant cell lines had highr growth rates than sensitive lines when cultured separately.	First Draft	Supplemental Figure 1 depicts experiment. Has some great info in supp. about competition models
Reciprocal interactions between tumour cell populations enhance growth and reduce radiation sensitivity in prostate cancer (Paczkowski et al., 2021)	1	Resistance confers benefit	in vitro	3D co-culture spheroids	Growth rate of radiation-resistant PC3 cells is greater than that of rad-sensitive clones	Population growth rate, Cellular proliferation rate, Cellular death rate	Absolute number of cells by flow cytometry, proliferation rate by EdU assay, death rate by flow cytometry	FALSE	Human prostate cancer	Reproductive	TRUE	PC3 Parental	PC3 RR	1:1	Mean proliferation rate under 6Gy ionizing radiation	NA	Noncoding RNA	miR-95 upregulation targeting SGPP1	PI3K/AKT Pathway	NA	Escalating dose In-vitro	Radiation	Gamma radiation	NA	TRUE	Resistance is intrinsically beneficial	Monoculture sensitive spheroids were smaller than monoculture resistant spheroids, and sensitive cells have lower growth rates in monoculture	First Draft
Reciprocal interactions between tumour cell populations enhance growth and reduce radiation sensitivity in prostate cancer (Paczkowski et al., 2021)	2	Resistance is costly	in vitro	3D co-culture spheroids	Growth rate of radiation-resistant DU145 cells is reduced compared to sensitive lines	Population growth rate	Absolute number of cells by flow cytometry	FALSE	Human prostate cancer	Reproductive	TRUE	DU145 Parental	DU145 RR	1:1	Mean inactivation dose of ionizing radiation	1.19	Noncoding RNA	lncRNA UCA1 upregulation	PI3K/AKT Pathway	NA	Escalating dose In-vitro	Radiation	Gamma radiation	NA	TRUE	Resistance is intrinsically beneficial	Monoculture sensitive spheroids were smaller than monoculture resistant spheroids, and sensitive cells have lower growth rates in monoculture	First Draft
Fibroblasts and alectinib switch the evolutionary games played by non-small cell lung cancer (Kaznatcheev et al., 2019)	1	Resistance confers benefit	in vitro	2D co-culture	In drug-free conditions, resistant clones have an increased growth rate compared to parental lines, despite the two having similar growth rates when cultured separately.	Population growth rate	Approximate clonal contribution by fluorescence imaging	FALSE	Human non-small cell lung cancer	Lung and Chest	TRUE	H3122 Parental	H3122 Resistant	9:1, 4:1, 3:2, 2:3, 1:4, 1:9	Growth rate under alectinib	NA	NA	NA	NA	NA	Escalating dose In-vitro	Targeted therapy	Kinase inhibitor	alectinib	TRUE	Resistance confers no significant intrinsic fitness difference	Resistant and parental lines have similar growth rates in monoculture.	First Draft	Good resource for game theory
Cooperative adaptation to therapy (CAT) confers resistance in heterogeneous non-small cell lung cancer (Craig et. al, 2019)	1	Resistance is costly	in vitro	3D co-culture spheroids	In co-culture, resistant Dicer1 mutant cells have a slower growth rate than sensitie parental cells	Population growth rate	Approximate clonal contribution by fluorescence imaging and absolute number of cells by flow cytometry	FALSE	Mouse non-small cell lung cancer	Lung and Chest	TRUE	Dicer1 WT	Dicer1 M1 mutant	9:1, 1:1, 1:9	Number of cells under 96h multidrug exposure compared to vehicle control	NA	Noncoding RNA	Various unspecified Dicer1 mutations	miRNA processing	NA	Engineered cell line	Targeted therapy, Chemotherapy, Targeted therapy	Kinase inhibitor, Microtubule stabilizer, Kinase inhibitor	afatinib, docetaxel, bortezomib	TRUE	Resistance confers no significant intrinsic fitness difference	Resistant and parental lines have similar growth rates in monoculture.	First Draft
Cooperative adaptation to therapy (CAT) confers resistance in heterogeneous non-small cell lung cancer (Craig et. al, 2019)	2	Resistance confers benefit	in vitro	3D co-culture spheroids	In co-culture, Dicer1 mutants have a growth advantage over sensitive clones in absence of drug	Population growth rate	Approximate clonal contribution by fluorescence imaging and absolute number of cells by flow cytometry	FALSE	Mouse non-small cell lung cancer	Lung and Chest	TRUE	Dicer1 WT	Dicer1 M2 mutant	1:1	Number of cells under 96h multidrug exposure compared to vehicle control	NA	Noncoding RNA	Various unspecified Dicer1 mutations	miRNA processing	NA	Engineered cell line	Targeted therapy, Chemotherapy, Targeted therapy	Kinase inhibitor, Microtubule stabilizer, Kinase inhibitor	afatinib, docetaxel, bortezomib	TRUE	Resistance confers no significant intrinsic fitness difference	Resistant and parental lines have similar growth rates in monoculture.	First Draft	See supplemental 4
Cooperative adaptation to therapy (CAT) confers resistance in heterogeneous non-small cell lung cancer (Craig et. al, 2019)	3	Resistance confers benefit	in vitro	3D co-culture spheroids	In co-culture, Dicer1 mutants have a growth advantage over sensitive clones in absence of drug	Population growth rate	Approximate clonal contribution by fluorescence imaging and absolute number of cells by flow cytometry	FALSE	Mouse non-small cell lung cancer	Lung and Chest	TRUE	Dicer1 WT	Dicer1 M3 mutant	1:1	Number of cells under 96h multidrug exposure compared to vehicle control	NA	Noncoding RNA	Various unspecified Dicer1 mutations	miRNA processing	NA	Engineered cell line	Targeted therapy, Chemotherapy, Targeted therapy	Kinase inhibitor, Microtubule stabilizer, Kinase inhibitor	afatinib, docetaxel, bortezomib	TRUE	Resistance confers no significant intrinsic fitness difference	Resistant and parental lines have similar growth rates in monoculture.	First Draft	See supplemental 4
Spatial heterogeneity and evolutionary dynamics modulate time to recurrence in continuous and adaptive cancer therapies (Gallaher et al., 2018)	1	Resistance is costly	in vitro	2D co-culture	In co-culture, doxorubicin-resistant MCF7 clones lose against sensitive MCF7 clones	Population growth rate	Absolute cell number by flow cytometry and fluorescence imaging	FALSE	Human ER+ breast cancer	Breast	TRUE	MCF7	MCF7Dox	1:1	NA	NA	Efflux pumps	Pgp hi	Efflux	NA	Constant dosing In-vitro	Chemotherapy	Topoisomerase inhibitor	doxorubicin	TRUE	Resistance is intrinsically costly	Resistant lines had a much slower growth rate than sensitive lines in monoculture	First Draft
A Strategy to Delay the Development of Cisplatin Resistance by Maintaining a Certain Amount of Cisplatin-Sensitive Cells (Duan et al., 2017)	1	Resistance is costly	in vivo	Orthotopic mouse model	1:1 HeLa:HeLa/ddp tumors displayed poor growth in vivo compared to sensitive-only tumors. No apparent growth rate change was observed for sensitive HeLa cells in mixed-culture tumors compared to sensitive-only tumors, but resistant cells were almost completely absent at 40 days post transplantation.	Population growth rate, Cellular proliferation rate, Cellular death rate	Tumor volume, cell cycle status by Ki67, and apoptosis rate by TUNEL staining	NA	Human cervical adenocarcinoma	Reproductive	TRUE	HeLa-RFP	HeLa/ddp	1:1	Mean IC50 cisplatin	10	NA	NA	NA	Glycolytic metabolism	Escalating dose In-vitro	Chemotherapy	Platinating agent	cisplatin	TRUE	Resistance is intrinsically costly	Sensitive-only tumors grew large, while resistant-only tumors remained at a small volume despite the same number of tumors cells being injected.	First Draft	Paper for res mech of HeLa/ddp is https://www.nature.com/articles/s41598-018-21831-x
Spatial competition constrains resistance to targeted cancer therapy (Bacevic et al., 2019)	1	Resistance is costly	in vitro	2D co-culture	In co-culture, CDK inhibitor-resistant HCT116 cells experienced a growth disadvantage compared to sensitive clones	Population growth rate	Approximate clonal contribution by fluorescence imaging and absolute number of cells by flow cytometry	FALSE	Human colorectal cancer	Gastrointestinal	TRUE	GFP+CDKi-sensitive HCT116	mCherry+R50 HCT116	1:1, 9:1, 99:1	Cell count under 50uM NU6102	NA	Target modification	CDK2 mutation	Cell cycle regulation	NA	Constant dosing In-vitro	Targeted therapy	Cell cycle inhibitor	NU6102	TRUE	Resistance is intrinsically costly	WT monocultures have a higher growth rate than res., suggesting intrinsic fitness penalty	First Draft	AT was ineffective in 2D coculture
Spatial competition constrains resistance to targeted cancer therapy (Bacevic et al., 2019)	2	Resistance is costly	in vitro	3D co-culture spheroids	In 3D co-culture, CDK inhibitor-resistant HCT116 cells experienced a growth disadvantage compared to sensitive clones	Population growth rate	Approximate clonal contribution by fluorescence imaging and absolute number of cells by flow cytometry	FALSE	Human colorectal cancer	Gastrointestinal	TRUE	GFP+CDKi-sensitive HCT116	mCherry+R50 HCT116	99:1	Cell count under 50uM NU6102	NA	Target modification	CDK2 mutation	Cell cycle regulation	NA	Constant dosing In-vitro	Targeted therapy	Cell cycle inhibitor	NU6102	FALSE	NA	NA	First Draft
Evolutionary approaches to prolong progression-free survival in breast cancer (Silva et al., 2012)	1	Resistance confers benefit	in vitro	2D co-culture	In high-glucose conditions, MCF7/Dox mutants had a slightly shorter doubling time than parental cells.	Population growth rate	Approximate cell number by crystal violet staining and fluorescence imaging	FALSE	Human ER+ breast cancer	Breast	TRUE	MCF7	MCF7/Dox	2:1	Mean IC50 doxorubicin	44.53	Efflux pumps	Pgp hi	Efflux	NA	Escalating dose In-vitro	Chemotherapy	Topoisomerase inhibitor	doxorubicin	TRUE	Resistance confers no significant intrinsic fitness difference	Sensitive and resistant lines had similr growth rates in hi-glucose conditions.	First Draft
Evolutionary approaches to prolong progression-free survival in breast cancer (Silva et al., 2012)	2	Resistance confers benefit	in vitro	2D co-culture	In low-glucose conditions, MCF7/Dox mutants had a slightly shorter doubling time than parental cells.	Population growth rate	Approximate cell number by crystal violet staining and fluorescence imaging	TRUE	Human ER+ breast cancer	Breast	TRUE	MCF7	MCF7/Dox	2:1	Mean IC50 doxorubicin	44.53	Efflux pumps	Pgp hi	Efflux	NA	Escalating dose In-vitro	Chemotherapy	Topoisomerase inhibitor	doxorubicin	TRUE	Resistance is intrinsically costly	Sensitive lines had higher growth rates in low-glucose conditions compared to resistant lines, which had a sharp dropoff after 72h.	First Draft	Verapamil greatly reduced Pgp mutant viability in lo glucose. Ersatzdroge
Adriamycin-resistant cells are significantly less fit than adriamycin-sensitive cells in cervical cancer. (Qi et al., 2021)	1	Resistance is costly	in vivo	Orthotopic mouse model	Mixed tumors consisting of 1:1 initial seeding ratio grew as large as fully parental tumors and consisted of nearly entirely parental cells by endpoint	Population growth rate	Tumor volume and approximate clonal contribution by fluorescence imaging	NA	Human cervical adenocarcinoma	Reproductive	TRUE	HeLa-RFP	HeLa/ADR	1:1	Mean IC50 adriamycin	10	NA	NA	NA	NA	Escalating dose In-vitro	Chemotherapy	Topoisomerase inhibitor	doxorubicin	TRUE	Resistance is intrinsically costly	Resistant-only tumors were far smaller than parental tumors	SciSpace	HeLa cells can completely suppress the growth of HeLa/ADR cells in vivo fig 4
Dynamic Phenotypic Switching and Group Behavior Help Non-Small Cell Lung Cancer Cells Evade Chemotherapy. (Nam et al., 2022)	1	Resistance is costly	in vitro	2D co-culture	both 12-hour and 3-week co-cultures of H23 and H2009 cells resulted in a growth advantage of sens over res due to a secreted factor from sensitive cells	Population growth rate	Approximate clonal contribution by continuous fluorescence imaging	FALSE	Human non-small cell lung cancer	Lung and Chest	FALSE	S (H23)	T (H2009)	8:1, 2:1, 1:1, 1:2, 1:8	Mean IC50 cisplatin	NA	NA	NA	NA	NA	Patient-derived	Chemotherapy	Platinating agent	cisplatin	FALSE	NA	NA	SciSpace	Long-term coculture, See figure 2
Paracrine behaviors arbitrate parasite-like interactions between tumor subclones (Noble et al., 2021)	1	Resistance is costly	in vitro	2D co-culture	Two cell lines derived from a single mouse mammary carcinoma – 168 and 4T07 cells – have similar growth rates when cultured individually, yet the 4T07 clone displays a dominant phenotype when grown together	Population growth rate, Cellular proliferation rate, Cellular death rate	Absolute number of cells and death rate by flow cytometry	FALSE	Mouse mammary carcinoma	Breast	FALSE	4T07	168FARN	1:4, 1:3, 3:1, and 4:1	RETRIEVAL ISSUE	NA	NA	NA	NA	NA	Escalating dose In-vitro	Chemotherapy	Nucleic acid synthesis Inhibitor	2,6-diaminopurine	TRUE	Resistance confers no significant intrinsic fitness difference	Similar growth rates in monoculture	First Draft
E2F1 mediates competition, proliferation and response to cisplatin in cohabitating resistant and sensitive ovarian cancer cells (Valdivia et al., 2024)	1	Resistance is costly	in vitro	2D co-culture	Co-culture of OVCAR5 and resistant derivatives resulted in a growth advantage of sensitive cells at a penalty to res.	Population growth rate	Absolute number of cells by flow cytometry	FALSE	Human ovarian cancer	Reproductive	TRUE	OVCAR5	OVCAR5 CisR	1:1, 1:2, 1:5, 1:7	Mean IC50 cisplatin	2.19	NA	NA	NA	NA	Escalating dose In-vitro	Chemotherapy	Platinating agent	cisplatin	TRUE	Resistance is intrinsically costly	Sens cells grow faster in co-culture than in monoculture, and res cells grow slower	SciSpace
E2F1 mediates competition, proliferation and response to cisplatin in cohabitating resistant and sensitive ovarian cancer cells (Valdivia et al., 2024)	2	Resistance is costly	in vitro	2D co-culture	Co-culture of PE01 and resistant PE04 cells resulted in a growth advantage of sensitive cells at a penalty to res.	Population growth rate	Absolute number of cells by flow cytometry	FALSE	Human ovarian cancer	Reproductive	FALSE	PE01	PE04	1:1, 1:2, 1:5, 1:7	Mean IC50 cisplatin	3.04	NA	NA	NA	NA	Patient-derived	Chemotherapy	Platinating agent	cisplatin	TRUE	Resistance is intrinsically costly	Sens cells grow faster in co-culture than in monoculture, and res cells grow slower	SciSpace
E2F1 mediates competition, proliferation and response to cisplatin in cohabitating resistant and sensitive ovarian cancer cells (Valdivia et al., 2024)	3	Resistance is costly	in vitro	2D co-culture	Long-term co-culture of PE01 and resistant PE04 cells resulted in a growth advantage of sensitive cells at a penalty to res.	Population growth rate	Approximate clonal contribution by fluorescence imaging	FALSE	Human ovarian cancer	Reproductive	FALSE	PE01	PE04	1:2	Mean IC50 cisplatin	3.04	NA	NA	NA	NA	Patient-derived	Chemotherapy	Platinating agent	cisplatin	FALSE	NA	NA	SciSpace
Metronomic Chemotherapy Modulates Clonal Interactions to Prevent Drug Resistance in Non-Small Cell Lung Cancer. (Bondarenko et al., 2021)	1	Resistance is costly	in vitro	2D co-culture	Drug-sensitive A549 clones inhibit the proliferation of the drug-resistant A549/EpoB40 clones	Population growth rate	Approximate clonal contribution by fluorescence imaging	FALSE	Human non-small cell lung cancer	Lung and Chest	TRUE	A549	A549/EpoB40	23:5	Mean IC50 cisplatin (approx), Mean IC50 patupilone (approx)	8, 100	NA	NA	NA	NA	Escalating dose In-vitro	Chemotherapy, Chemotherapy	Platinating agent, Microtubule stabilizer	cisplatin, patupilone	TRUE	Resistance is intrinsically costly	Res cells grow slower in co-culture compared to monoculture	SciSpace	Fig 1
Metronomic Chemotherapy Modulates Clonal Interactions to Prevent Drug Resistance in Non-Small Cell Lung Cancer. (Bondarenko et al., 2021)	2	Resistance is costly	in vitro	2D co-culture	Drug-sensitive HT29 clones inhibit the proliferation of the drug-resistant HT29/Rox1 clones	Population growth rate	Approximate clonal contribution by fluorescence imaging	FALSE	Human colorectal cancer	Gastrointestinal	TRUE	HT29	HT29/Rox1	23:5	Mean IC50 oxaliplatin (approx)	10	NA	NA	NA	NA	Escalating dose In-vitro	Chemotherapy	Platinating agent	oxaliplatin	FALSE	NA	NA	SciSpace	Supp 2
Metronomic Chemotherapy Modulates Clonal Interactions to Prevent Drug Resistance in Non-Small Cell Lung Cancer. (Bondarenko et al., 2021)	3	Resistance is costly	in vitro	2D co-culture	Drug-sensitive A549 clones inhibit the proliferation of the drug-resistant A549/EVP16 clones	Population growth rate	Approximate clonal contribution by fluorescence imaging	FALSE	Human non-small cell lung cancer	Lung and Chest	TRUE	A549	A549/VP16	23:5	Mean IC50 etoposide (approx)	50	NA	NA	NA	NA	Escalating dose In-vitro	Chemotherapy	Topoisomerase inhibitor	etoposide	FALSE	NA	NA	SciSpace	Supp 2
Metronomic Chemotherapy Modulates Clonal Interactions to Prevent Drug Resistance in Non-Small Cell Lung Cancer. (Bondarenko et al., 2021)	4	Resistance does not confer a significant fitness difference	in vivo	Orthotopic mouse model	tumor cell composition did not change over time with a mixture of drug-sensitive A549-mtDsRed and drug-resistant A549/EpoB40-GFP	Population growth rate	Absolute number of cells by flow cytometry	NA	Human non-small cell lung cancer	Lung and Chest	TRUE	A549	A549/EpoB40	7:3	Mean IC50 cisplatin (approx), Mean IC50 patupilone (approx)	8, 100	NA	NA	NA	NA	Escalating dose In-vitro	Chemotherapy, Chemotherapy	Platinating agent, Microtubule stabilizer	cisplatin, patupilone	FALSE	NA	NA	SciSpace	Fig 4
HSP90a promotes the resistance to oxaliplatin in HCC through regulating IDH1-induced cell competition (Wang et al., 2024)	1	Resistance confers benefit	in vitro	2D co-culture	Oxaliplatin resistance mediated by lipid metabolism allows resistant cells to win in co-culture	Population growth rate	Absolute cell number by flow cytometry and fluorescence imaging	FALSE	Human hepatocellular carcinoma	Gastrointestinal	TRUE	MHCC97H-GFP	MHCC97H-OXR	1:1	Mean IC50 oxaliplatin (approx)	2.6	Efflux pumps	MDR1 hi	Efflux	Increased lipid metabolism	Escalating dose In-vitro	Chemotherapy	Platinating agent	oxaliplatin	FALSE	NA	NA	PubMed	NA
Establishment and Molecular Characterization of an In Vitro Model for PARPi-Resistant Ovarian Cancer (Klotz et al., 2023)	1	Resistance is costly	in vitro	2D co-culture	In the co-culture setting, we observed that Olres-UWB cells had a clear competitive disadvantage compared to PARPi-sensitive UWB cells	Population growth rate	Absolute number of cells by flow cytometry	FALSE	Human ovarian cancer	Reproductive	TRUE	tdTomato-UWB1.289	eGFP-Olres-UWB1.289	1:1	Mean IC50 olaparib	9.8	Efflux pumps	Pgp hi	Efflux	Epithelial-mesenchymal transition	Escalating dose In-vitro	Targeted therapy	PARP Inhibitor	olaparib	TRUE	Resistance confers no significant intrinsic fitness difference	There was no significant difference in basal proliferation between PARPi-resistant Olres-UWB vs. parental PARPi-sensitive cells in monocultures	Scopus
Establishment and Molecular Characterization of an In Vitro Model for PARPi-Resistant Ovarian Cancer (Klotz et al., 2023)	2	Resistance is costly	in vitro	2D co-culture	We observed similar clonal dynamics in this model, including a competitive disadvantage of Olres-UWB+BRCA1 under drug-free conditions	Population growth rate	Absolute number of cells by flow cytometry	FALSE	Human ovarian cancer	Reproductive	TRUE	tdTomato-UWB1.289+BRCA1	eGFP-Olres-UWB1.289+BRCA1	1:1	Mean IC50 olaparib	9.8	Efflux pumps	Pgp hi	Efflux	Epithelial-mesenchymal transition	Escalating dose In-vitro	Targeted therapy	PARP Inhibitor	olaparib	TRUE	Resistance is intrinsically costly	Resistant lines slightly lower growth rate in monoculture	Scopus
Evolutionary dynamics of cancer multidrug resistance in response to olaparib and photodynamic therapy (Baglo et al., 2021)	1	Resistance is costly	in vitro	2D co-culture	The sensitive variant OVCAR-8-DsRed2 quickly begins dominating the population within days of culture and is at around 95%	Population growth rate	Approximate clonal contribution by fluorescence imaging and absolute number of cells by flow cytometry	FALSE	Human ovarian cancer	Reproductive	TRUE	OVCAR-8-DsRed2	NCI/ADR-RES-EGFP	1:1	Cell count under 25uM olaparib	NA	Efflux pumps	Pgp hi	Efflux	NA	Escalating dose In-vitro	Targeted therapy	PARP Inhibitor	olaparib	TRUE	Resistance is intrinsically costly	Resistant lines slightly lower growth rate in monoculture	Scopus
Measuring competitive exclusion in non–small cell lung cancer (Farrokhian et al., 2022)	1	Resistance is costly	in vitro	2D co-culture	Ecological interactions alter but do not ameliorate the resistant clones fitness cost and result in competitive exclusion of the resistant strain in DMSO.	Population growth rate	Approximate clonal contribution by fluorescence imaging	FALSE	Human lung adenocarcinoma	Lung and Chest	TRUE	Sensitive PC9	Resistant PC9	Varied, from 9:1 to 1:9	Growth rate under gefitinib	NA	Compensatory pathways	KRAS G12D	RAS/MAPK	EGFR downregulation	Constant dosing In-vitro	Targeted therapy	Kinase inhibitor	gefitinib	TRUE	Resistance is intrinsically costly	Resistant lines have a slower growth rate than sensitive lines in monoculture	SciSpace
